# Upstream open reading frames buffer translational variability during *Drosophila* evolution and development

**DOI:** 10.1101/2024.11.13.623404

**Authors:** Yuanqiang Sun, Yuange Duan, Peixiang Gao, Chenlu Liu, Kaichun Jin, Shengqian Dou, Wenxiong Tang, Hong Zhang, Jian Lu

**Affiliations:** State Key Laboratory of Gene Function and Modulation Research, Center for Bioinformatics, School of Life Sciences, Peking University, Beijing 100871, China; Eye Institute of Shandong First Medical University, State Key Laboratory Cultivation Base, Shandong Provincial Key Laboratory of Ophthalmology, Qingdao 266071, China; College of Ecology, Lanzhou University, Lanzhou 730000, China; Beijing Advanced Center of RNA Biology (BEACON), Peking University, Beijing 100871, China; Southwest United Graduate School, Kunming 650092, China

**Keywords:** Upstream open reading frames (uORFs), TASEP modeling, stabilizing selection, translational buffer, interspecific gene expression, canalization, *bicoid*

## Abstract

Protein abundance tends to be more evolutionarily conserved than mRNA levels both within and between species, yet the mechanisms underlying this phenomenon remain largely unknown. Upstream open reading frames (uORFs) are widespread *cis*-regulatory elements in eukaryotic genomes that regulate translation, but it remains unclear whether and how uORFs contribute to stabilizing protein levels. In this study, we performed ribosome translation simulations on mRNA to quantitatively assess the extent to which uORF translation influences the translational variability of downstream coding sequences (CDSs) across varying contexts. Our simulations revealed that uORF translation dampens CDS translational variability, with buffering capacity increasing in proportion to uORF efficiency, length, and number. We then compared the translatomes at different developmental stages of two *Drosophila* species, demonstrating that uORFs buffer mRNA translation fluctuations during both evolution and development. Experimentally, deleting a uORF in the *bicoid* (*bcd*) gene—a prominent example of translational buffering—resulted in extensive changes in gene expression and phenotypes in *Drosophila melanogaster*. Additionally, we observed uORF-mediated buffering between primates and within human populations. Together, our results reveal a novel regulatory mechanism by which uORFs stabilize gene translation during development and across evolutionary time.
