## Supplementary material for "Upstream open reading frames buffer translational variability during *Drosophila* evolution and development": Table S3

stages	gene_id	name	tr	id	dominance	BLS	log2Beta_uorf	adj_P_log2Beta_uorf	log2Beta_cds	adj_P_log2Beta_cds	log2Gamma	adj_P_log2Gamma
0-2h_embryo	FBgn0000166	bicoid(bcd)	FBtr0081668	FBtr0081668_57	1	0.901737429893273	1.68798976374172	0.000805443757846853	-0.0446275145265036	0.846794211780524	-1.73261727826823	0.00547845381091919
0-2h_embryo	FBgn0037093	Cyclin-dependent kinase 12(Cdk12)	FBtr0078357	FBtr0078357_508	0	0.694561740126042	5.2659038522818	0.0109520922052167	-0.00352077519372362	0.992867506549835	-5.26942462747552	0.0430088569303548
0-2h_embryo	FBgn0001086	fizzy(fzy)	FBtr0080833	FBtr0080833_71	1	0.501291345393414	3.0151218701776	2.20334271398993e-10	0.0277816277890506	0.96585686428204	-2.98734024238855	3.63463858768325e-06
0-2h_embryo	FBgn0050011	gemini(gem)	FBtr0089758	FBtr0089758_1089	0	0.913240590700544	2.5311957138355	5.1993904741067e-05	-0.0136964546902951	0.97599503186393	-2.54489216852579	0.00111673937433487
0-2h_embryo	FBgn0036428	Glycogen binding subunit 70E(Gbs-70E)	FBtr0075724	FBtr0075724_281	0	0.819625217041489	2.59298858895757	3.55825987712558e-05	0.0401829458409691	0.891242163589848	-2.5528056431166	0.000740766757330721
0-2h_embryo	FBgn0037376	Histone acetyltransferase 1(Hat1)	FBtr0078669	FBtr0078669_27	1	0.130579601805688	1.70808407800966	0.000132995377313618	0.0138603682035645	0.978786441652526	-1.69422370980609	0.00767640619014906
0-2h_embryo	FBgn0002914	Myb oncogene-like(Myb)	FBtr0074169	FBtr0074169_85	0	0.0186918738263442	2.95402676686017	0.000173578277349788	0.0274770563950221	0.927051295141586	-2.92654971046515	0.00196043392313714
0-2h_embryo	FBgn0026189	prominin-like(promL)	FBtr0073118	FBtr0073118_33	1	0.409265601443965	3.02576272486369	0.00339595203148696	-0.0303500430908086	0.945105940049627	-3.0561127679545	0.018947598638199
0-2h_embryo	FBgn0016059	Semaphorin 1b(Sema1b)	FBtr0086890	FBtr0086890_90	0	0.751516659850047	2.44390892118898	0.00162784408713413	0.00637557668536881	0.990915804756602	-2.43753334450361	0.0180153323855264
0-2h_embryo	FBgn0033052	SREBP cleavage activating protein(SCAP)	FBtr0086027	FBtr0086027_336	0	0.492919864911974	3.04382380705215	2.77410658157903e-05	-0.0446256545188051	0.848193441634745	-3.08844946157096	0.000283461827862815
0-2h_embryo	FBgn0033052	SREBP cleavage activating protein(SCAP)	FBtr0086027	FBtr0086027_508	0	0.631042735480675	-6.73054581972287	0.0102193576423043	-0.0446256545188051	0.848193441634745	6.68592016520406	0.0417756981470903
0-2h_embryo	FBgn0033052	SREBP cleavage activating protein(SCAP)	FBtr0086027	FBtr0086027_508	0	0.0202327044658164	-6.73054581972287	0.0102193576423043	-0.0446256545188051	0.848193441634745	6.68592016520406	0.0417756981470903
0-2h_embryo	FBgn0002466	sticky(sti)	FBtr0332643	FBtr0332643_115	0	0.448740694246071	4.27630118466086	0.00372350724636504	0.0221138055607581	0.96585686428204	-4.2541873791001	0.0212291297020603
0-2h_embryo	FBgn0002466	sticky(sti)	FBtr0332643	FBtr0332643_77	1	0.621741175221906	2.30171778996716	0.00849977056248256	0.0221138055607581	0.96585686428204	-2.2796039844064	0.0483585687809453
0-2h_embryo	FBgn0035237	uncharacterized protein(CG13917)	FBtr0072747	FBtr0072747_111	0	0.0450593838934399	2.78291316296441	0.00253498587487686	0.00541316763883204	0.989780735838167	-2.77749999532558	0.0175139686458479
0-2h_embryo	FBgn0030863	uncharacterized protein(CG8188)	FBtr0074476	FBtr0074476_330	0	0.683090756205641	2.21152857510059	0.000803082831121498	-0.0150665887614374	0.972977489727215	-2.22659516386203	0.00798834793723022
12-24h_embryo	FBgn0012034	Acetyl Coenzyme A synthase(AcCoAS)	FBtr0078413	FBtr0078413_128	0	0.20689646758781	2.13359143910869	0.000693678503928714	0.0338760903089403	0.961122144223022	-2.09971534879975	0.0135753070631657
12-24h_embryo	FBgn0012034	Acetyl Coenzyme A synthase(AcCoAS)	FBtr0078413	FBtr0078413_224	0	0.238528329842675	2.16348366056299	0.000727187284991686	0.0338760903089403	0.961122144223022	-2.12960757025405	0.0135789253335295
12-24h_embryo	FBgn0012034	Acetyl Coenzyme A synthase(AcCoAS)	FBtr0078413	FBtr0078413_311	0	0.0432579357200349	2.18936723693847	0.000840502625374352	0.0338760903089403	0.961122144223022	-2.15549114662953	0.0142747574183807
12-24h_embryo	FBgn0010379	Akt1(Akt1)	FBtr0083228	FBtr0083228_113	0	0.389436709283505	1.89615354482223	0.00158559182895563	-0.0319798840173064	0.956116103028394	-1.92813342883953	0.0146145717775254
12-24h_embryo	FBgn0250789	alpha Spectrin(alpha-Spec)	FBtr0332878	FBtr0332878_152	1	0.644609791960414	3.98216219707372	1.05155772158922e-05	0.027309193909376	0.981443876591868	-3.95485300316434	0.000629214702175785
12-24h_embryo	FBgn0037671	ATPase H+ transporting accessory protein 2(ATP6AP2)	FBtr0081978	FBtr0081978_59	0	0.800843979917963	3.1151973232757	2.80065239356475e-10	0.00880084932221026	0.989024809222235	-3.10639647395349	1.01045128245685e-06
12-24h_embryo	FBgn0033160	DEAH-box helicase 15(Dhx15)	FBtr0088966	FBtr0088966_255	0	0.128778153632283	6.38624520898945	0.00247081899948547	-0.00680220106972551	0.984238069988666	-6.39304741005917	0.0142747574183807
12-24h_embryo	FBgn0261239	Hormone receptor-like in 39(Hr39)	FBtr0081479	FBtr0081479_254	0	0.254465801154159	6.91317419292969	0.00730349775391387	-0.0138495145732002	0.982250752225736	-6.92702370750289	0.0331571712187169
12-24h_embryo	FBgn0039907	legless(lgs)	FBtr0089111	FBtr0089111_354	0	0.127735683496551	-5.91819106392747	0.0100820576482222	-0.0282029813684013	0.942917895175241	5.88998808255907	0.042438286050383
12-24h_embryo	FBgn0032940	mondo(Mondo)	FBtr0081524	FBtr0081524_200	0	0.0568249921997736	2.78595197318585	4.36385090936624e-05	0.0230170403045144	0.956116103028394	-2.76293493288133	0.000840796175681506
12-24h_embryo	FBgn0032940	mondo(Mondo)	FBtr0081524	FBtr0081524_212	0	0.0186918738263442	2.89465901832248	2.98948061912643e-05	0.0230170403045144	0.956116103028394	-2.87164197801797	0.00062136601876581
12-24h_embryo	FBgn0086778	nicotinic Acetylcholine Receptor alpha7(nAChRalpha7)	FBtr0301835	FBtr0301835_985	0	0.335254339228566	7.69079337441063	0.00638812165860341	0.0235343935250691	0.984238069988666	-7.66725898088556	0.0346227936480713
12-24h_embryo	FBgn0003093	Protein C kinase 98E(Pkc98E)	FBtr0085359	FBtr0085359_100	1	0.605310680804977	2.50313951235017	0.00740639669113237	-0.0486029322148475	0.918746445642268	-2.55174244456502	0.0333432929963415
12-24h_embryo	FBgn0040918	schlank(schlank)	FBtr0070937	FBtr0070937_246	1	0.306042453361051	3.42144822063932	0.000242736293985063	0.0277257477713601	0.960863475869367	-3.39372247286796	0.00330851006538601
12-24h_embryo	FBgn0022764	Sin3A(Sin3A)	FBtr0304683	FBtr0304683_9	0	0.74885421308297	3.11220966981817	0.00619253796845129	0.0330512433322725	0.9499958733835	-3.0791584264859	0.0346227936480713
12-24h_embryo	FBgn0026369	Smad anchor for receptor activation(Sara)	FBtr0071641	FBtr0071641_141	1	0.281802582751786	4.29452094422238	0.0127384776751177	-0.0324832398602708	0.942644102495791	-4.32700418408266	0.0474320808642175
12-24h_embryo	FBgn0035162	Splicing factor 3b subunit 3(Sf3b3)	FBtr0072597	FBtr0072597_33	0	0.461971952124452	3.48364081288893	0.00647127928356592	-0.0321970806759049	0.969907070259799	-3.51583789356483	0.0337951275670893
12-24h_embryo	FBgn0035162	Splicing factor 3b subunit 3(Sf3b3)	FBtr0072597	FBtr0072597_41	1	0.142345210112021	2.0612780384189	0.00131349068324989	-0.0321970806759049	0.969907070259799	-2.09347511909481	0.0183569618089003
12-24h_embryo	FBgn0030748	TNF-receptor-associated factor-like(Traf-like)	FBtr0074275	FBtr0074275_257	0	0.538118631149484	7.39132300516044	0.00282249219115815	0.0109855113034295	0.982250752225736	-7.38033749385701	0.0164926270851837
12-24h_embryo	FBgn0037539	uncharacterized protein(CG10435)	FBtr0081820	FBtr0081820_16	0	0.335749649790423	6.84926448941187	0.00398240343851634	0.00954741343164089	0.989994386498659	-6.83971707598023	0.0222962761134892
12-24h_embryo	FBgn0010620	uncharacterized protein(CG10939)	FBtr0086909	FBtr0086909_300	0	0.0432579357200349	2.2469934688416	1.97170070511558e-05	-0.0227247783647728	0.970965410755041	-2.26971824720637	0.000712676506923986
12-24h_embryo	FBgn0010620	uncharacterized protein(CG10939)	FBtr0086909	FBtr0086909_310	0	0.289512073347442	2.40646823957229	0.00717439828100382	-0.0227247783647728	0.970965410755041	-2.42919301793706	0.0363164893990228
12-24h_embryo	FBgn0023528	uncharacterized protein(CG2924)	FBtr0070412	FBtr0070412_385	0	0.200332687660637	2.29579236519742	0.0101208656966054	-0.0324139526892532	0.940636137009211	-2.32820631788667	0.0415981861010617
12-24h_embryo	FBgn0036998	uncharacterized protein(CG5969)	FBtr0078198	FBtr0078198_37	1	0.644609791960414	2.47007246022308	0.00232477722390843	0.011328243011777	0.984238069988666	-2.4587442172113	0.0218512148057381
12-24h_embryo	FBgn0039008	uncharacterized protein(CG6972)	FBtr0347565	FBtr0347565_96	0	0.3776337391891	3.36373110791601	0.00667512587294225	-0.0279137699173679	0.96537388070207	-3.39164487783337	0.0322862085284553
2-6h_embryo	FBgn0037636		FBtr0081931	FBtr0081931_114	0	0.733101568249617	-2.67294199384836	0.00051402149932069	0.01347114490233	0.977377498367978	2.68641313875069	0.00648800648645549
2-6h_embryo	FBgn0037636		FBtr0081931	FBtr0081931_132	0	0.733101568249617	-2.12626834940944	0.00098892018744388	0.01347114490233	0.977377498367978	2.13973949431177	0.0115052132030287
2-6h_embryo	FBgn0032979	Chromatin-linked adaptor for MSL proteins(Clamp)	FBtr0100407	FBtr0100407_232	0	0.0568249921997736	2.8100486140438	5.74221400461523e-15	-0.0438701399602155	0.933971727195609	-2.85391875400401	1.21622554874081e-09
2-6h_embryo	FBgn0000721	foraging(for)	FBtr0089304	FBtr0089304_159	0	0.0568249921997736	-2.34009159200365	0.00579270997799102	0.0126736557222002	0.97135506436032	2.35276524772585	0.0343549927600533
2-6h_embryo	FBgn0000721	foraging(for)	FBtr0089304	FBtr0089304_90	0	0.0186918738263442	-2.11252120939285	0.00282548590296175	0.0126736557222002	0.97135506436032	2.12519486511505	0.0200183717245992
2-6h_embryo	FBgn0044049	Insulin-like peptide 4(Ilp4)	FBtr0076372	FBtr0076372_107	0	0.629658824351102	1.97742697720283	0.000354722337775744	0.0440008360695129	0.906762638475341	-1.93342614113332	0.007427683801269
2-6h_embryo	FBgn0005617	male-specific lethal 1(msl-1)	FBtr0081130	FBtr0081130_107	1	0.677505397634648	-1.71567029249994	0.00781799502991375	0.0389471410779346	0.908060328876609	1.75461743357788	0.0408955406358594
2-6h_embryo	FBgn0034176	prenyl protease type I(ste24a)	FBtr0087059	FBtr0087059_62	0	0.648120885056535	-9.56523788787248	0.000876641373308557	0.0429836562347158	0.915525837170886	9.6082215441072	0.00685822838261041
2-6h_embryo	FBgn0039492	uncharacterized protein(CG6051)	FBtr0113297	FBtr0113297_261	0	0.725789027590079	-4.36372357301449	0.00424253326299127	0.03526120002688	0.908634827087596	4.39898477304137	0.0228687202544403
2-6h_embryo	FBgn0033551	uncharacterized protein(CG7222)	FBtr0088223	FBtr0088223_132	0	0.531123436942909	2.72720571741586	0.00362545711332718	-0.0347434576987942	0.945255440072667	-2.76194917511465	0.0243393074745835
2-6h_embryo	FBgn0033551	uncharacterized protein(CG7222)	FBtr0088223	FBtr0088223_160	0	0.800414548100786	2.14917679516917	0.00156719050410508	-0.0347434576987942	0.945255440072667	-2.18392025286796	0.015580874907538
6-12h_embryo	FBgn0264442	abrupt(ab)	FBtr0332558	FBtr0332558_473	0	0.915984013424624	1.62451428575949	0.00212151530017494	-0.043952123871871	0.939275780325312	-1.66846640963136	0.0121339454753715
6-12h_embryo	FBgn0025186	ariadne 2(ari-2)	FBtr0071774	FBtr0071774_48	1	0.570598529745016	2.44395514916276	0.00383494839817038	-0.00934460719980301	0.982368729733937	-2.45329975636256	0.0115154963990415
6-12h_embryo	FBgn0263108	BTB-protein-VII(BtbVII)	FBtr0307306	FBtr0307306_52	0	0.630363208429063	2.71112830638834	0.0243256391680953	-0.0386087379282849	0.904886937923399	-2.74973704431663	0.0466475844423565
6-12h_embryo	FBgn0000394	crossveinless(cv)	FBtr0070804	FBtr0070804_460	1	0.0568249921997736	2.48226547922446	0.00590196300172363	0.0118802185231006	0.982368729733937	-2.47038526070136	0.0187890706094633
6-12h_embryo	FBgn0037760	F-box protein 11(FBXO11)	FBtr0082155	FBtr0082155_547	0	0.39564822092315	1.97383797420332	0.0241765606225206	-0.0374305892115084	0.929722261718525	-2.01126856341483	0.0491947962788567
6-12h_embryo	FBgn0037760	F-box protein 11(FBXO11)	FBtr0082155	FBtr0082155_593	0	0.644609791960414	2.48907355017868	0.00132006723366839	-0.0374305892115084	0.929722261718525	-2.52650413939019	0.0044001994619088
6-12h_embryo	FBgn0032921	M-phase phosphoprotein 6(Mpp6)	FBtr0081469	FBtr0081469_553	0	0.0186918738263442	4.76132985513242	0.000143037113485656	0.0388261874819698	0.947833771966474	-4.72250366765045	0.000973989055429192
6-12h_embryo	FBgn0266369	Microsomal triacylglycerol transfer protein(Mtp)	FBtr0081439	FBtr0081439_56	0	0.644609791960414	4.71717728107227	0.0204937800829341	0.0365171081151873	0.946321112673542	-4.68066017295708	0.0462128747602207
6-12h_embryo	FBgn0002945	naked cuticle(nkd)	FBtr0075039	FBtr0075039_168	0	0.502408234111099	2.5459974238325	0.0085778796318813	-0.00903699415193185	0.987135213999604	-2.55503441798443	0.0227342152120058
6-12h_embryo	FBgn0002945	naked cuticle(nkd)	FBtr0075039	FBtr0075039_176	0	0.444342830547364	2.44862651668185	0.0199616843701557	-0.00903699415193185	0.987135213999604	-2.45766351083378	0.0442384079396261
6-12h_embryo	FBgn0032123	Organic anion transporting polypeptide 30B(Oatp30B)	FBtr0079825	FBtr0079825_374	0	0.510890732477093	2.92583513966317	0.00485932421845437	0.0210705339932265	0.960995753093713	-2.90476460566995	0.0152361650495731
6-12h_embryo	FBgn0032123	Organic anion transporting polypeptide 30B(Oatp30B)	FBtr0079825	FBtr0079825_471	0	0.624377087494598	2.44095527048796	0.0107269048090533	0.0210705339932265	0.960995753093713	-2.41988473649474	0.0304007275496029
6-12h_embryo	FBgn0032123	Organic anion transporting polypeptide 30B(Oatp30B)	FBtr0079825	FBtr0079825_502	0	0.429677337498334	3.57152865895101	0.00805567754307309	0.0210705339932265	0.960995753093713	-3.55045812495779	0.0217665418243929
6-12h_embryo	FBgn0024846	p38b MAP kinase(p38b)	FBtr0080534	FBtr0080534_79	0	0.642325537986874	3.12201218617385	0.0206192459596928	-0.0388413244495983	0.9314943899951	-3.16085351062344	0.0417167663131076
6-12h_embryo	FBgn0085407	PDGF- and VEGF-related factor 3(Pvf3)	FBtr0112611	FBtr0112611_116	0	0.385659203763872	2.46872991145799	0.000651309254046941	-0.013120847846027	0.987871689792305	-2.48185075930402	0.0041469758808528
6-12h_embryo	FBgn0085407	PDGF- and VEGF-related factor 3(Pvf3)	FBtr0112611	FBtr0112611_223	0	0.410250580175195	2.83295929571286	0.0123527326448574	-0.013120847846027	0.987871689792305	-2.84608014355889	0.0327163215118993
6-12h_embryo	FBgn0025574	Pellino(Pli)	FBtr0084527	FBtr0084527_211	0	0.721684568300551	2.13374623846554	7.59478395023279e-07	0.0337588825051254	0.950048414371886	-2.09998735596041	0.000151432818814946
6-12h_embryo	FBgn0261811	pico(pico)	FBtr0074804	FBtr0074804_223	0	0.347801647639604	2.19870423766703	5.05403296377764e-05	-0.00768875674088186	0.988631360491488	-2.20639299440791	0.000452585256154493
6-12h_embryo	FBgn0261811	pico(pico)	FBtr0074804	FBtr0074804_258	0	0.506779868309609	2.19636086824675	0.000299522480811553	-0.00768875674088186	0.988631360491488	-2.20404962498763	0.00166254465271272
6-12h_embryo	FBgn0261811	pico(pico)	FBtr0074804	FBtr0074804_277	0	0.405732243772095	2.32590062960759	0.000732122265612742	-0.00768875674088186	0.988631360491488	-2.33358938634848	0.00318806875104041
6-12h_embryo	FBgn0261811	pico(pico)	FBtr0074804	FBtr0074804_287	0	0.0568249921997736	2.45417482194829	0.0121718500659291	-0.00768875674088186	0.988631360491488	-2.46186357868917	0.0299758296564422
6-12h_embryo	FBgn0261811	pico(pico)	FBtr0074804	FBtr0074804_313	0	0.315927010010824	3.01987468986476	0.000616604918745576	-0.00768875674088186	0.988631360491488	-3.02756344660565	0.00254788378246909
6-12h_embryo	FBgn0261811	pico(pico)	FBtr0074804	FBtr0074804_319	0	0.588919988129626	3.03036639437089	0.00175059802081468	-0.00768875674088186	0.988631360491488	-3.03805515111177	0.00571248781025788
6-12h_embryo	FBgn0031681	Polypeptide N-Acetylgalactosaminyltransferase 5(Pgant5)	FBtr0079026	FBtr0079026_251	0	0.750367136754209	1.59825506348011	0.0156612094639883	0.0341356387614867	0.929190384763201	-1.56411942471862	0.0472710360586567
6-12h_embryo	FBgn0031681	Polypeptide N-Acetylgalactosaminyltransferase 5(Pgant5)	FBtr0079026	FBtr0079026_83	0	0.400291452446374	2.97157192705542	0.0127940870279636	0.0341356387614867	0.929190384763201	-2.93743628829394	0.0332509044643813
6-12h_embryo	FBgn0015286	Ras-like protein A(Rala)	FBtr0070583	FBtr0070583_332	0	0.445264217990326	-7.11574368999526	0.0107314753198018	0.0498017425395982	0.939275780325312	7.16554543253485	0.0246243374717109
6-12h_embryo	FBgn0028688	Regulatory particle non-ATPase 7(Rpn7)	FBtr0084294	FBtr0084294_36	1	0.821402113182733	2.02894964559324	0.0105644991406234	0.0201764340240336	0.967857738408366	-2.00877321156921	0.0335581055158603
6-12h_embryo	FBgn0034894	salivary glands marred(sigmar)	FBtr0072097	FBtr0072097_145	0	0.531123436942909	7.0213304905881	0.000593658999838176	0.043679980431997	0.939275780325312	-6.9776505101561	0.0024985953088674
6-12h_embryo	FBgn0086370	sarah(sra)	FBtr0083255	FBtr0083255_70	0	0.619628632976399	2.49234799515616	0.00757791286060438	0.00407565173793867	0.9931540531272	-2.48827234341822	0.0243816499775923
6-12h_embryo	FBgn0086370	sarah(sra)	FBtr0083255	FBtr0083255_98	0	0.539759957374012	5.45649137584466	0.0190613932196175	0.00407565173793867	0.9931540531272	-5.45241572410672	0.0410210752690021
6-12h_embryo	FBgn0003410	seven in absentia(sina)	FBtr0075332	FBtr0075332_109	0	0.360684754652	1.68065852245272	0.0148760996287392	0.0188602812793334	0.957121963465861	-1.66179824117339	0.0409381018021376
6-12h_embryo	FBgn0003410	seven in absentia(sina)	FBtr0075332	FBtr0075332_611	0	0.569232765769648	2.77826079300732	0.00407824446143796	0.0188602812793334	0.957121963465861	-2.75940051172798	0.012803940398371
6-12h_embryo	FBgn0003870	tramtrack(ttk)	FBtr0085825	FBtr0085825_146	0	0.321007755697215	2.64250851715528	0.019881615486024	0.00385442812609971	0.994013679186561	-2.63865408902918	0.0493838042959893
6-12h_embryo	FBgn0027560	Trehalose-6-phosphate synthase 1(Tps1)	FBtr0077431	FBtr0077431_331	1	0.644609791960414	3.32826345587057	0.00366440692950707	-0.0195102775006207	0.970434359322583	-3.34777373337119	0.0108777297306065
6-12h_embryo	FBgn0031187	Ubiquitin specific protease 2(Usp2)	FBtr0339507	FBtr0339507_167	0	0.608531876925085	6.89429410593612	0.00100572373316253	0.014045937097515	0.978285165548192	-6.88024816883861	0.00339828025932498
6-12h_embryo	FBgn0003964	ultraspiracle(usp)	FBtr0070346	FBtr0070346_164	0	0.763002130994394	1.65358660313886	0.0180002125569424	0.00467657175601036	0.988961958498529	-1.64891003138285	0.0460701648419652
6-12h_embryo	FBgn0003964	ultraspiracle(usp)	FBtr0070346	FBtr0070346_34	1	0.751801219427764	6.17434737981613	0.0014351412163457	0.00467657175601036	0.988961958498529	-6.16967080806012	0.00437671944691407
6-12h_embryo	FBgn0035232	uncharacterized protein(CG12099)	FBtr0072828	FBtr0072828_36	0	0.913348101151933	2.05445756067417	0.00811738011638333	-0.0360785543806599	0.933201657331647	-2.09053611505483	0.0211508960844288
6-12h_embryo	FBgn0022349	uncharacterized protein(CG1910)	FBtr0085839	FBtr0085839_225	0	0.427688470396197	2.39977162962184	2.13711426741962e-07	0.0164745979188601	0.983680039833542	-2.38329703170298	7.47535270399663e-05
6-12h_embryo	FBgn0034447	uncharacterized protein(CG7744)	FBtr0086535	FBtr0086535_40	0	0.30542224767907	6.4519072872642	2.44684635822849e-05	-0.0287325688816502	0.953932892672068	-6.48063985614585	0.000163949528607784
6-12h_embryo	FBgn0036502	uncharacterized protein(CG7841)	FBtr0075604	FBtr0075604_12	0	0.228340913963884	6.19646524832648	3.33102749715611e-05	0.0103325737263875	0.988961958498529	-6.1861326746001	0.000254446297422033
6-12h_embryo	FBgn0036502	uncharacterized protein(CG7841)	FBtr0075604	FBtr0075604_23	0	0.485244991156694	4.3199250862853	1.0768775186889e-05	0.0103325737263875	0.988961958498529	-4.30959251255892	0.000155172605913371
6-12h_embryo	FBgn0010453	Wnt oncogene analog 4(Wnt4)	FBtr0089291	FBtr0089291_323	0	0.52275195646147	1.67101968901171	2.1463696027988e-06	-0.00176217587707872	0.994664352792731	-1.67278186488879	8.97775745731917e-05
female_body	FBgn0032979	Chromatin-linked adaptor for MSL proteins(Clamp)	FBtr0100407	FBtr0100407_232	0	0.0568249921997736	3.0538276508001	3.78611008952891e-06	0.0259918175985466	0.967240766400174	-3.02783583320155	0.000902132635944598
female_body	FBgn0027556	uncharacterized protein(CG4928)	FBtr0074344	FBtr0074344_644	1	0.897970904164421	3.1731520922649	0.000593263442971596	-0.028769652131253	0.972777018178042	-3.20192174439616	0.0379535726443462
female_head	FBgn0040993		FBtr0081102	FBtr0081102_84	1	0.933473295166361	2.77365130430082	0.000358579637850189	-0.00464394259640732	0.995050692201731	-2.77829524689723	0.00435067574567436
female_head	FBgn0012034	Acetyl Coenzyme A synthase(AcCoAS)	FBtr0078413	FBtr0078413_128	0	0.20689646758781	3.73813588811508	8.31213576482455e-20	-0.0399342477548608	0.981596319137539	-3.77807013586994	5.06996175928551e-12
female_head	FBgn0012034	Acetyl Coenzyme A synthase(AcCoAS)	FBtr0078413	FBtr0078413_224	0	0.238528329842675	3.74168445140473	7.76560931107648e-20	-0.0399342477548608	0.981596319137539	-3.78161869915959	5.06996175928551e-12
female_head	FBgn0012034	Acetyl Coenzyme A synthase(AcCoAS)	FBtr0078413	FBtr0078413_311	0	0.0432579357200349	3.90196411062991	6.29528381725148e-20	-0.0399342477548608	0.981596319137539	-3.94189835838477	3.55407392768579e-12
female_head	FBgn0027493	Adenylosuccinate Synthetase(AdSS)	FBtr0083991	FBtr0083991_14	0	0.171304103300312	2.34985256990342	0.0014117540303144	0.00675101242538406	0.989821396748565	-2.34310155747803	0.00928581626101558
female_head	FBgn0032979	Chromatin-linked adaptor for MSL proteins(Clamp)	FBtr0100407	FBtr0100407_232	0	0.0568249921997736	4.1799245252807	3.67482947050342e-05	0.0306510665285165	0.98116711666746	-4.14927345875218	0.000571193675415386
female_head	FBgn0014163	failed axon connections(fax)	FBtr0075412	FBtr0075412_255	0	0.257756230955019	2.45488399617378	0.00225002601202141	0.0155486158965161	0.981596319137539	-2.43933538027727	0.0157032159579179
female_head	FBgn0014163	failed axon connections(fax)	FBtr0075412	FBtr0075412_255	0	0.0490427604901989	2.45488399617378	0.00225002601202141	0.0155486158965161	0.981596319137539	-2.43933538027727	0.0157032159579179
female_head	FBgn0004509	Furin 1(Fur1)	FBtr0336806	FBtr0336806_359	0	0.395019017912614	6.80566439077844	0.00534461209636152	-0.0479879591982734	0.932997186601471	-6.85365234997672	0.0202464654452038
female_head	FBgn0262738	no receptor potential A(norpA)	FBtr0070650	FBtr0070650_695	0	0.612611479188264	2.19797780822339	1.65157370756938e-06	-0.00135662647830981	0.999108554047214	-2.1993344347017	0.00110206730911799
female_head	FBgn0023177	Protein phosphatase 19C(Pp4-19C)	FBtr0077324	FBtr0077324_68	0	0.591575115036183	6.78871312601988	0.00113443679321157	0.0204537075498387	0.984426211556572	-6.76825941847004	0.00678926788605352
female_head	FBgn0260439	Protein phosphatase 2A at 29B(Pp2A-29B)	FBtr0306102	FBtr0306102_89	0	0.0186918738263442	7.28913737356008	0.00594611041981732	-0.0317257857539501	0.977842807839948	-7.32086315931403	0.0230485886348037
female_head	FBgn0033132	Tetraspanin 42Ej(Tsp42Ej)	FBtr0089030	FBtr0089030_199	1	0.575478589255482	1.53997229269438	0.000405590022337848	-0.00384056566059243	0.995050692201731	-1.54381285835497	0.00678926788605352
female_head	FBgn0005614	transient receptor potential-like(trpl)	FBtr0088471	FBtr0088471_156	0	0.634477427532618	-1.91868510054798	3.73353021909257e-07	-0.0290171882696748	0.984426211556572	1.8896679122783	0.0163638935411451
female_head	FBgn0051221	uncharacterized protein(CG31221)	FBtr0330030	FBtr0330030_267	0	0.531123436942909	2.83798391741903	0.000286115072928457	0.00133823305641043	0.996898144721525	-2.83664568436262	0.0022852666551113
female_head	FBgn0062978	uncharacterized protein(CG31808)	FBtr0303445	FBtr0303445_64	0	0.0152153975705993	2.35303250138086	3.49875615281507e-05	0.0388916447997012	0.980795828612808	-2.31414085658116	0.00233374185762188
female_head	FBgn0036579	uncharacterized protein(CG5027)	FBtr0075457	FBtr0075457_138	1	0.757102018421039	3.29177011156315	0.00915224461916437	0.0280964029864407	0.98116711666746	-3.26367370857671	0.041343770097601
larva	FBgn0259685	crumbs(crb)	FBtr0304726	FBtr0304726_171	0	0.0152153975705993	5.66122262189072	0.00702722844638926	-0.0453354747843914	0.904089404176167	-5.70655809667511	0.039239540449317
larva	FBgn0000370	cryptocephal(crc)	FBtr0081512	FBtr0081512_18	1	0.951386671326978	-2.19812734708486	1.40591558544175e-11	-0.0120557575044433	0.990543811187203	2.18607158958041	0.00116661076326766
larva	FBgn0028687	Regulatory particle triple-A ATPase 1(Rpt1)	FBtr0088947	FBtr0088947_20	1	0.0568249921997736	-3.52430300734545	7.57452628310751e-10	0.0382703878785748	0.9490167303588	3.56257339522402	2.81324634840378e-07
larva	FBgn0036316	uncharacterized protein(CG10960)	FBtr0075942	FBtr0075942_99	1	0.0568249921997736	-1.79106712759231	0.00326444138020731	-0.0183520152958529	0.971948729902932	1.77271511229646	0.0390392795788601
larva	FBgn0023528	uncharacterized protein(CG2924)	FBtr0070412	FBtr0070412_69	0	0.0568249921997736	-2.6961876839421	0.00325330837266123	0.0106610134262055	0.977781120231418	2.7068486973683	0.025731190851082
larva	FBgn0035983	uncharacterized protein(CG4080)	FBtr0076494	FBtr0076494_97	0	0.555932121713421	-2.65165022769011	0.00260511642434057	-0.0153891186691434	0.966506136847827	2.63626110902097	0.0248726520116517
larva	FBgn0259916	uncharacterized protein(CG42445)	FBtr0300199	FBtr0300199_133	0	0.17913696404515	-3.95926216559405	0.000376911573257893	-0.0437469467887122	0.976323649448231	3.91551521880534	0.0176556712201461
larva	FBgn0038716	uncharacterized protein(CG7342)	FBtr0083777	FBtr0083777_220	1	0.531123436942909	-1.75016815945059	0.00146758239413707	-0.00669805738152851	0.989160089385049	1.74347010206906	0.0248712647026312
male_body	FBgn0014906	alpha/beta hydrolase2(Hydr2)	FBtr0077576	FBtr0077576_216	0	0.491120094206605	-3.3784754979387	0.00146183669031346	0.0149976071943008	0.978173986215393	3.393473105133	0.0264681136199338
male_body	FBgn0032979	Chromatin-linked adaptor for MSL proteins(Clamp)	FBtr0100407	FBtr0100407_232	0	0.0568249921997736	3.97885120794149	4.44079484356135e-06	0.0359976196703506	0.97183818085747	-3.94285358827114	0.00046716711061144
male_body	FBgn0086442	mind bomb 2(mib2)	FBtr0081142	FBtr0081142_195	0	0.0533485159440287	6.95960471238032	0.00102164096919131	-0.00504441733688155	0.994908163540753	-6.9646491297172	0.023925577320244
male_body	FBgn0050058	uncharacterized protein(CG30058)	FBtr0087767	FBtr0087767_605	0	0.0186918738263442	4.99989327533791	0.00107616066638409	0.00234020936381932	0.99687968146154	-4.99755306597409	0.0255947674168975
male_head	FBgn0000038	nicotinic Acetylcholine Receptor beta1(nAChRbeta1)	FBtr0073299	FBtr0073299_206	1	0.614777700410919	3.16743527025092	0.000256496924372116	-0.0394678726820363	0.984887420658993	-3.20690314293295	0.00352510546890857
male_head	FBgn0003248	Rhodopsin 2(Rh2)	FBtr0083697	FBtr0083697_15	0	0.845215449419611	-2.89419021327518	0.000621207828477463	-0.042742715684246	0.97610523180359	2.85144749759093	0.0110839359866007
male_head	FBgn0003475	spire(spir)	FBtr0081352	FBtr0081352_211	0	0.276627136369916	6.39443768938508	3.47144949513815e-05	0.00282165611313623	0.998568286869281	-6.39161603327195	0.00049148851086963
pupa	FBgn0000109	Adenine phosphoribosyltransferase(Aprt)	FBtr0089420	FBtr0089420_52	0	0.0568249921997736	-7.72059476629282	0.0030748086513982	0.0380953355238274	0.961555139558587	7.75869010181665	0.0226061069243047
pupa	FBgn0041171	archipelago(ago)	FBtr0073245	FBtr0073245_203	0	0.751516659850047	-7.42666688436121	0.00280894982560042	0.0451890767622534	0.89389395024992	7.47185596112346	0.0201637983820893
pupa	FBgn0033081	geminin(geminin)	FBtr0086147	FBtr0086147_210	0	0.610776634151236	-6.92878958193811	0.000568029511982631	0.0430638237580739	0.961555139558587	6.97185340569618	0.0062443054305119
pupa	FBgn0001316	klarsicht(klar)	FBtr0333850	FBtr0333850_462	0	0.0568249921997736	-4.05365765111681	0.00130038247352656	-0.0423308590187099	0.928013349404959	4.0113267920981	0.0140584553411945
pupa	FBgn0262737	mushroom-body expressed(mub)	FBtr0304984	FBtr0304984_220	0	0.0568249921997736	-3.45026028023264	9.54625699527811e-15	0.0338169276111886	0.973263024379749	3.48407720784383	1.87292205433336e-08
pupa	FBgn0262737	mushroom-body expressed(mub)	FBtr0304984	FBtr0304984_49	1	0.51957605197833	-2.6115371941962	8.98295403611277e-14	0.0338169276111886	0.973263024379749	2.64535412180739	7.56004692883185e-07
pupa	FBgn0020521	piopio(pio)	FBtr0072312	FBtr0072312_232	1	0.693442868946132	-3.1792789568963	1.30837905772485e-08	0.00403714025761226	0.99632591478429	3.18331609715391	2.20839347298552e-06
pupa	FBgn0015286	Ras-like protein A(Rala)	FBtr0070583	FBtr0070583_398	0	0.284504983757535	-8.07672802306899	0.00741867524072581	-0.0352467257929878	0.967194351293584	8.04148129727601	0.0482915611098293
pupa	FBgn0020312	Transmembrane and tetratricopeptide repeat containing 3(Tmtc3)	FBtr0071637	FBtr0071637_70	0	0.933473295166361	-7.52418114349171	0.00368219855484843	0.0390082713134727	0.942593765739031	7.56318941480518	0.0256243032487321
pupa	FBgn0038108	uncharacterized protein(CG7518)	FBtr0334510	FBtr0334510_149	0	0.0568249921997736	-2.47546408305268	0.00488212231160179	-0.00892203559784677	0.982575498938297	2.46654204745484	0.0378981622459203
